# Silver nanoparticles can be sampled by ultrafiltration probe but elution into & recovery from plasma and DPBS differs *in vitro*

**DOI:** 10.1101/2024.01.26.577516

**Authors:** Marije Risselada, Robyn R McCain, Miriam G Bates, Makensie L Anderson

**Affiliations:** Department of Veterinary Clinical Sciences, College of Veterinary Medicine, Purdue University, West Lafayette, Indiana, United States of America; Center for Clinical Translational Research, College of Veterinary Medicine, Purdue University, West Lafayette, Indiana, United States of America

## Abstract

We compared 1) the influence of elution fluid on rate, pattern, and completeness of silver nanoparticle (AgNP) elution, and 2) ultrafiltration (UF) probe and direct sampling *in vitro*. Six specimens (2.5ml of 0.02mg/ml 10nm AgNP and 5.0ml of 30% poloxamer 407) contained in a dialysis tube (12-14kDa pores) were placed in 100ml Dulbecco’s Phosphate Buffered Saline (DPBS) (n=3) or canine plasma (n=3) for 96h on a stirred hot plate (37°C and 600rpm) and sampled 20 times. Six pipette and UF probe samples were taken of a 0.001mg AgNP/ml DPBS or plasma solution. Inductively coupled plasma mass spectrometry was used to analyze Ag. Stock plasma contained Ag. At 96h, 5/6 dialysis tubes had not fully released AgNP. One peak in hourly Ag increase was present in DPBS (10-13h), and two peaks in plasma (6-8h and 10-13h). The hourly Ag increase in plasma decreased earlier than in DPBS. UF probe sampling was possible in both DPBS and plasma and resulted in higher Ag concentrations but with more variation than pipette samples. While *in vitro* use of DPBS might be more cost effective, plasma should be considered due to difference in elution and recovery.
