## Supplemental file - original data for "Silver nanoparticles can be sampled by ultrafiltration probe but elution into & recovery from plasma and DPBS differs *in vitro*"

### Sheet: elutionAg
	DPBS			Plasma					DPBS mean		Plasma mean
0:00:00	0.77	0.95	0.46	0.3	12.09	0.42			0.726667		4.27
1:00:00	1.54	1.58	0.93	11.19	13.12	1.06			1.35		8.45667
2:00:00	2.2	3.44	0.43	7.86	15.2	2.31			2.02333		8.45667
3:00:00	4.6	7.43	2.74	18.77	23.26	5.12			4.92333		15.7167
4:00:00	10.15	13.13	3.27	26.16	30.93	7.8			8.85		21.63
5:00:00	13.01	27.44	5	32.69	40.43	9.52			15.15		27.5467
6:00:00	22.49	41.44	9.16	38.94	50.37				24.3633		44.655
8:00:00	38.81	65.48	26.32	61.59	75.41	26.18			43.5367		54.3933
10:00:00	54.61	88.62	39.98	63.88	45.45	29.63			61.07		46.32
13:00:00	108.66	165.03	95.47	52.54	54.12	52.96			123.053		53.2067
17:00:00	154.36	194.96	122.95	49.1	159.87	116.87			157.423		108.613
22:00:00	177.41	159.71	135.52	62.09	196.25				157.547		129.17
27:00:00	191.58	234.08	157.23	60.67	167.43	70.94			194.297		99.68
34:00:00	217.52	191.82	179.12	124.97	148.92	150.98			196.153		141.623
42:00:00	236.38	197.05	160.47	82.26	169.43	49.55			197.967		100.413
48:00:00	190.81	202.97	164.8	88.55	144.68	171.62			186.193		134.95
58:00:00	191.7	222.25	176.73	159.68	183.98	163.71			196.893		169.123
66:00:00	210.65	225.58	183.34	29.63	73.59	74.19			206.523		59.1367
72:00:00	206.07	231.51	184.9	15.49	185.34	56.9			207.493		85.91
84:00:00	196.84	249.61	196.94	52.91	77.62	65.48			214.463		65.3367
96:00:00		293.18	248.75	25	20.02	23.36			270.965		22.7933
increase/hr									increase/hr		increase/hr
base	0.77	0.95	0.46	0.3	12.09	0.42
0-1	0.77	0.63	0.47	10.89	1.03	0.64			0.623333		4.18667
1-2	0.66	1.86	-0.5	-3.33	2.08	1.25			0.673333		0
2-3	2.4	3.99	2.31	10.91	8.06	2.81			2.9		7.26
3-4	5.55	5.7	0.53	7.39	7.67	2.68			3.92667		5.91333
4-5	2.86	14.31	1.73	6.53	9.5	1.72			6.3		5.91667
5-6	9.48	14	4.16	6.25	9.94	-9.52			9.21333		2.22333
6-8	8.16	12.02	8.58	11.325	12.52	13.09			9.58667		12.3117
8-10	7.9	11.57	6.83	1.145	-14.98	1.725			8.76667		-4.03667
10-13	18.0167	25.47	18.4967	-3.78	2.89	7.77667			20.6611		2.29556
13-17	11.425	7.4825	6.87	-0.86	26.4375	15.9775			8.5925		13.8517
17-22	4.61	-7.05	2.514	2.598	7.276	-23.374			0.0246667		-4.5
22-27	2.834	14.874	4.342	-0.284	-5.764	14.188			7.35		2.71333
27-34	3.70571	-6.03714	3.12714	9.18571	-2.64429	11.4343			0.265238		5.9919
34-42	2.3575	0.65375	-2.33125	-5.33875	2.56375	-12.6787			0.226667
42-48	-7.595	0.986667	0.721667	1.04833	-4.125	20.345			-1.96222		5.75611
48-58	0.089	1.928	1.193	7.113	3.93	-0.791			1.07		3.41733
58-66	-2.36875	-0.41625	-0.82625	16.2563	13.7987	11.19			-1.20375		13.7483
66-72	1.53833	-3.01667	-2.00667	-6.23667	17.9533	-1.43			-1.16167		3.42889
72-84	-0.769167	1.50833	1.00333	3.11833	-8.97667	0.715			0.580833		-1.71444
84-96	-16.4033	3.63083	4.3175	-2.32583	-4.8	-3.51			-2.81833		-3.54528

### Sheet: elutionAg-correction)
	measured in ppb or ng/ml						removed in sample						total removed							measured				total removed
	DPBS			Plasma			dPBS			plasma			dPBS			plasma				DPBS mean		Plasma mean
0:00:00	0.77	0.95	0.46	0.3	12.09	0.42	0.1155	0.1425	0.069	0.045	1.8135	0.063								0.726667		4.27					formula for correction:
1:00:00	1.54	1.58	0.93	11.19	13.12	1.06	0.231	0.237	0.1395	1.6785	1.968	0.159								1.35		8.45667					0.15ml removed; ppb=ng/ml; so amount removed is amount noted*0.15
2:00:00	2.2	3.44	0.43	7.86	15.2	2.31	0.33	0.516	0.0645	1.179	2.28	0.3465								2.02333		8.45667
3:00:00	4.6	7.43	2.74	18.77	23.26	5.12	0.69	1.1145	0.411	2.8155	3.489	0.768								4.92333		15.7167
4:00:00	10.15	13.13	3.27	26.16	30.93	7.8	1.5225	1.9695	0.4905	3.924	4.6395	1.17								8.85		21.63
5:00:00	13.01	27.44	5	32.69	40.43	9.52	1.9515	4.116	0.75	4.9035	6.0645	1.428								15.15		27.5467
6:00:00	22.49	41.44	9.16	38.94	50.37		3.3735	6.216	1.374	5.841	7.5555	0								24.3633		44.655
8:00:00	38.81	65.48	26.32	61.59	75.41	26.18	5.8215	9.822	3.948	9.2385	11.3115	3.927								43.5367		54.3933
10:00:00	54.61	88.62	39.98	63.88	45.45	29.63	8.1915	13.293	5.997	9.582	6.8175	4.4445								61.07		46.32
13:00:00	108.66	165.03	95.47	52.54	54.12	52.96	16.299	24.7545	14.3205	7.881	8.118	7.944								123.053		53.2067
17:00:00	154.36	194.96	122.95	49.1	159.87	116.87	23.154	29.244	18.4425	7.365	23.9805	17.5305								157.423		108.613					summary:
22:00:00	177.41	159.71	135.52	62.09	196.25		26.6115	23.9565	20.328	9.3135	29.4375	0								157.547		129.17					peak time
27:00:00	191.58	234.08	157.23	60.67	167.43	70.94	28.737	35.112	23.5845	9.1005	25.1145	10.641								194.297		99.68
34:00:00	217.52	191.82	179.12	124.97	148.92	150.98	32.628	28.773	26.868	18.7455	22.338	22.647								196.153		141.623
42:00:00	236.38	197.05	160.47	82.26	169.43	49.55	35.457	29.5575	24.0705	12.339	25.4145	7.4325								197.967		100.413
48:00:00	190.81	202.97	164.8	88.55	144.68	171.62	28.6215	30.4455	24.72	13.2825	21.702	25.743								186.193		134.95
58:00:00	191.7	222.25	176.73	159.68	183.98	163.71	28.755	33.3375	26.5095	23.952	27.597	24.5565								196.893		169.123
66:00:00	210.65	225.58	183.34	29.63	73.59	74.19	31.5975	33.837	27.501	4.4445	11.0385	11.1285								206.523		59.1367
72:00:00	206.07	231.51	184.9	15.49	185.34	56.9	30.9105	34.7265	27.735	2.3235	27.801	8.535								207.493		85.91
84:00:00	196.84	249.61	196.94	52.91	77.62	65.48	29.526	37.4415	29.541	7.9365	11.643	9.822								214.463		65.3367
96:00:00		293.18	248.75	25	20.02	23.36	0	43.977	37.3125	3.75	3.003	3.504	334.524	378.612	276.864	155.891	280.124	158.286		270.965		22.7933		330	mean	198.1
																								51.0246	SD	71.0445
increase/hr																				increase/hr		increase/hr
base	0.77	0.95	0.46	0.3	12.09	0.42
0-1	0.77	0.63	0.47	10.89	1.03	0.64														0.623333		4.18667
1-2	0.66	1.86	-0.5	-3.33	2.08	1.25														0.673333		0
2-3	2.4	3.99	2.31	10.91	8.06	2.81														2.9		7.26
3-4	5.55	5.7	0.53	7.39	7.67	2.68														3.92667		5.91333
4-5	2.86	14.31	1.73	6.53	9.5	1.72														6.3		5.91667
5-6	9.48	14	4.16	6.25	9.94	-9.52														9.21333		2.22333
6-8	8.16	12.02	8.58	11.325	12.52	13.09														9.58667		12.3117
8-10	7.9	11.57	6.83	1.145	-14.98	1.725														8.76667		-4.03667
10-13	18.0167	25.47	18.4967	-3.78	2.89	7.77667														20.6611		2.29556
13-17	11.425	7.4825	6.87	-0.86	26.4375	15.9775														8.5925		13.8517
17-22	4.61	-7.05	2.514	2.598	7.276	-23.374														0.0246667		-4.5
22-27	2.834	14.874	4.342	-0.284	-5.764	14.188														7.35		2.71333
27-34	3.70571	-6.03714	3.12714	9.18571	-2.64429	11.4343														0.265238		5.9919
34-42	2.3575	0.65375	-2.33125	-5.33875	2.56375	-12.6787														0.226667
42-48	-7.595	0.986667	0.721667	1.04833	-4.125	20.345														-1.96222		5.75611
48-58	0.089	1.928	1.193	7.113	3.93	-0.791														1.07		3.41733
58-66	-2.36875	-0.41625	-0.82625	16.2563	13.7987	11.19														-1.20375		13.7483
66-72	1.53833	-3.01667	-2.00667	-6.23667	17.9533	-1.43														-1.16167		3.42889
72-84	-0.769167	1.50833	1.00333	3.11833	-8.97667	0.715														0.580833		-1.71444
84-96	-16.4033	3.63083	4.3175	-2.32583	-4.8	-3.51														-2.81833		-3.54528

### Sheet: 96hAg
AgNP DPBS			AgNP specimen in DPBS			AgNP plasma			AgNP specimen in plasma
2137.97	293.18	248.75	203.32	512.65	528.26	25	20.02	23.36	32.34	68.29	58.9
one specimen was deflated, and probably leaked - without this specimen:
AgNP DPBS			AgNP specimen in DPBS			AgNP plasma			AgNP specimen in plasma
	293.18	248.75		512.65	528.26	25	20.02	23.36	32.34	68.29	58.9

### Sheet: probeAg
	DPBS direct sample			DPBS probe sample			Plasma direct sample			Plasma probe sample
0:00:00	1.18565			502.673			116.188			791.284
0:05:00	11.3132			48.3095			99.1765			946.579
0:10:00	0.931465			33.8784			225.078			370.543
0:15:00	3.17812			15.4683			74.0706			117.41
0:30:00	0.798632			2.33297			116.016			1111.3
1:00:00	6.92741			3.95339			89.2749			785.831
mean	4.05575			101.103			119.967			687.158
SD	4.24958			197.531			53.9609			372.191
RSD	1.04779			1.95376			0.449797			0.541638
